# Novel piece of the puzzle: ALI1 is required for oxo-C14-HSL priming in Arabidopsis

**DOI:** 10.1101/2021.12.09.471921

**Authors:** Abhishek Shrestha, Casandra Hernández-Reyes, Maja Grimm, Johannes Krumwiede, Elke Stein, Sebastian T. Schenk, Adam Schikora

**Author notes:** Corresponding author: Adam Schikora.

## Abstract

Quorum sensing (QS) molecules mediate communication between bacterial cells. *N*-acyl homoserine lactones (AHL) are one of the best-studied groups of QS molecules. In addition to bacterial communication, AHL are involved in interactions with eukaryotes. Short side-chain AHL are readily taken up by plants. They induce root elongation and growth promotion. Hydrophobic long side-chain AHL are usually not transported over long distances although, they may prime plants for enhanced resistance. Unfortunately, studies elucidating the plant factors required for response to AHL are sparse. Here, we provide evidence of a plant protein, namely the <u>A</u>H<u>L</u>-priming protein 1 (ALI1), indispensable for enhanced resistance response induced by the *N*-3-oxotetradecanoyl-homoserine lactone (oxo-C14-HSL). Comparing Col-0 and the *ali1* mutant, we revealed loss of AHL-priming in *ali1*. This phenomenon is reverted with the reintroduction of *ALI1* into *ali1*. Additional transcriptome analysis revealed that *ali1* is less sensitive to oxo-C14-HSL treatment compared to the wild-type. Our results suggest, therefore, that ALI1 is required for oxo-C14-HSL-dependent priming for enhanced resistance in Arabidopsis.
