## Supplementary Dataset S2 for "Novel piece of the puzzle: ALI1 is required for oxo-C14-HSL priming in Arabidopsis"

### Sheet: Dataset S2
Supplemental Data. Shrestha et al.
Dataset S2. Genes Differentially Expressed (downregulated) in Col-0 after 3-day Pretreatment with Oxo-C14-HSL and Additional Challenge with 100 nM Flg22 for 2 h
Gene ID	log FC	p value	Locus	Locus Identifier	Other names	Annotation	Biological function
XLOC_012150	-1.00154	5e-05	NC_003071.7:18986132-18990220	AT2G46240.1	BAG6	has defense response to fungus, incompatible interaction	involved in autophagy, defense response to fungus, induction of programmed cell death, positive regulation of autophagy, protein folding, response to heat, vegetative to reproductive phase transition of meristem
XLOC_027698	-1.01157	0.00255	NC_003075.7:16282280-16285229	AT4G33980		COLD-REGULATED GENE 28	involved in negative regulation of transcription, DNA-templated, photoperiodism, flowering, regulation of circadian rhythm, regulation of photoperiodism, flowering, response to abscisic acid, response to absence of light, response to blue light, response to cold, response to karrikin, response to red light, rhythmic process
XLOC_021422	-1.01498	5e-05	NC_003074.8:16979047-16984841	AT3G46230	HSP17.4	ARABIDOPSIS THALIANA HEAT SHOCK PROTEIN 17.4	involved in cellular response to hypoxia, protein complex oligomerization, protein folding, response to abiotic stimulus, response to heat, response to hydrogen peroxide, response to reactive oxygen species, response to salt stress
XLOC_009345	-1.02844	5e-05	NC_003071.7:873505-874886	AT2G02990	RNS1	encodes a member of the ribonuclease T2 family that responds to inorganic phosphate starvation, and inhibits production of anthocyanin. Also involved in wound-induced signaling independent of jasmonic acid. Its expression is responsive to both phosphate (Pi) and phosphite (Phi) in roots.	involved in RNA catabolic process, aging, anthocyanin-containing compound biosynthetic process, cellular response to phosphate starvation, response to wounding
XLOC_026930	-1.03178	5e-05	NC_003075.7:11418198-11419769	AT4G21440	MYB102	encodes a MYB transcription factor involved in wounding and osmotic stress response. Member of the R2R3 factor gene family.	involved in cell differentiation, defense response, regulation of transcription, DNA-templated, response to osmotic stress, response to wounding
XLOC_003876	-1.03456	5e-05	NC_003070.9:25057478-25058264	AT1G67105			no info
XLOC_017988	-1.05227	0.00275	NC_003074.8:17897505-17899351	AT3G48340	CEP2	KDEL-tailed cysteine endopeptidase. Mutants generated via RNAi show decreased lateral root growth.	involved in proteolysis involved in cellular protein catabolic process
XLOC_020452	-1.05336	5e-05	NC_003074.8:9573262-9575215	AT3G26170	CYP71B19	putative cytochrome P450	involved in oxidation-reduction process
XLOC_018371	-1.05975	0.00625	NC_003074.8:20259002-20260458	AT3G54730		transcription repressor
XLOC_026764	-1.06295	0.00075	NC_003075.7:10224660-10227140	AT4G18550	DSEL	has acylglycerol lipase activity, phospholipase A1 activity	involved in diacylglycerol catabolic process, lipid storage, monoacylglycerol catabolic process, negative regulation of seed germination
XLOC_025203	-1.07065	5e-05	NC_003075.7:17855636-17857878	AT4G37990	ELI3-2	encodes an aromatic alcohol:NADP+ oxidoreductase whose mRNA levels are increased in response to treatment with a variety of phytopathogenic bacteria. Though similar to mannitol dehydrogenases, this enzyme does not have mannitol dehydrogenase activity.	involved in lignin biosynthetic process, oxidation-reduction process, plant-type hypersensitive response, response to bacterium
XLOC_029172	-1.07877	5e-05	NC_003076.8:6828903-6831515	AT5G20240	PI	PISTILLATA, Floral homeotic gene encoding a MADS domain transcription factor. Required for the specification of petal and stamen identities.	involved in cell differentiation, positive regulation of transcription by RNA polymerase II, specification of floral organ identity
XLOC_034662	-1.08833	0.0011	NC_003076.8:17901642-17903380	AT5G44417		pseudogene of FAD-binding Berberine family protein
XLOC_032731	-1.10257	5e-05	NC_003076.8:3882230-3883111	AT5G12020	HSP17.6II	17.6 kDa class II heat shock protein	involved in cellular response to hypoxia, protein complex oligomerization, protein folding, response to heat, response to hydrogen peroxide, response to reactive oxygen species, response to salt stress
XLOC_017827	-1.11256	5e-05	NC_003074.8:16979047-16984841	AT3G07365			no info
XLOC_005207	-1.12909	0.00045	NC_003070.9:2760182-2761599	AT1G08670		ENTH/VHS family protein
XLOC_024975	-1.13352	0.005	NC_003075.7:16420366-16423986	AT4G34320		transmembrane protein, putative (DUF677)
XLOC_003039	-1.15014	5e-05	NC_003070.9:19980298-19981199	AT1G53540	HSP17.6C	HSP17.6C	involved in protein complex oligomerization, protein folding, response to heat, response to hydrogen peroxide, response to reactive oxygen species, response to salt stress
XLOC_014106	-1.16513	5e-05	NC_003071.7:12633064-12634120	AT2G29500	HSP17.6B	HSP17.6B	involved in protein complex oligomerization, protein folding, response to heat, response to hydrogen peroxide, response to oxidative stress, response to reactive oxygen species, response to salt stress
XLOC_030202	-1.20323	5e-05	NC_003076.8:14968757-14969591	AT5G37670		HSP20-like chaperones superfamily protein	involved in cellular response to hypoxia, protein complex oligomerization, protein folding, response to heat, response to hydrogen peroxide, response to reactive oxygen species, response to salt stress
XLOC_032732	-1.21932	5e-05	NC_003076.8:3883956-3884838	AT5G12030	HSP17.6A	encodes a cytosolic small heat shock protein with chaperone activity that is induced by heat and osmotic stress and is also expressed late in seed development.	involved in cellular response to hypoxia, hyperosmotic response, protein complex oligomerization, protein folding, response to heat, response to hydrogen peroxide, response to reactive oxygen species, response to salt stress
XLOC_023854	-1.2505	5e-05	NC_003075.7:9345149-9349258	AT4G16590	CSLA01	encodes a gene similar to cellulose synthase	involved in cell wall organization
XLOC_005665	-1.30202	5e-05	NC_003070.9:5501965-5504535	AT1G16030	Hsp70b	heat shock protein 70B	involved in cellular response to unfolded protein, chaperone cofactor-dependent protein refolding, protein folding, protein refolding, response to heat, response to unfolded protein, response to virus
XLOC_007632	-1.30805	5e-05	NC_003070.9:20179356-20180566	AT1G54050	AT1G54050	HSP20-like chaperones superfamily protein	involved in cellular response to hypoxia, protein complex oligomerization, protein folding, response to heat, response to hydrogen peroxide, response to reactive oxygen species, response to salt stress
XLOC_029200	-1.38349	0.0002	NC_003076.8:7010450-7014249	AT5G20710	BGAL7	beta-galactosidase 7	involved in carbohydrate metabolic process
XLOC_021862	-1.3894	0.0006	NC_003074.8:19718252-19719507	AT3G53200	MYB27	member of the R2R3 factor gene family.	involved in regulation of transcription, DNA-templated, response to absence of light, response to chitin
XLOC_028267	-1.4372	5e-05	NC_003076.8:1153739-1155040	AT5G04200	MC9	encodes a putative metacaspase	involved in proteolysis
XLOC_015167	-6.72803	5e-05	NC_003071.7:19126133-19129105	AT2G46567,AT2G46572	AT2G46567,AT2G46572	natural antisense transcript overlaps with AT2G46570
