## Supplementary Dataset S3 for "Novel piece of the puzzle: ALI1 is required for oxo-C14-HSL priming in Arabidopsis"

### Sheet: Dataset S3
Supplemental Data. Shrestha et al.
Dataset S3. Genes Differentially Expressed (upregulated) in ali1 after 3-day Pretreatment with Oxo-C14-HSL and Additional Challenge with 100 nM Flg22 for 2 h
Gene ID	log FC	p value	Locus	Locus Identifier	Other names	Annotation	Biological function
XLOC_016301	6.09308	5e-05	NC_003074.8:6214930-6217774	AT3G18145,MIR3440b	AT3G18145,MIR3440b	pseudogene of carbamoyl phosphate synthetase A, microRNA ath-MIR3440b precursor
XLOC_002595	1.28889	0.0002	NC_003070.9:17115761-17119246	AT1G45191	BGLU1	beta-glucosidase related protein, similar to beta-glucosidase GI:3820531 from (Pinus contorta); contains Pfam profile: PF00232 Glycosyl hydrolase family 1	involved in carbohydrate metabolic process
XLOC_023196	1.04085	5e-05	NC_003075.7:4886961-4889224	AT4G08040	ACS11	encodes an aminotransferase that belongs to ACC synthase gene family structurally	involved in ethylene biosynthetic process
XLOC_011705	1.0114	0.00035	NC_003071.7:16463299-16467033	AT2G39430	AT2G39430	Disease resistance-responsive (dirigent-like protein) family protein
