## Supplementary Dataset S4 for "Novel piece of the puzzle: ALI1 is required for oxo-C14-HSL priming in Arabidopsis"

### Sheet: Dataset S4
Supplemental Data. Shrestha et al.
Dataset S4. Genes Differentially Expressed (downregulated) in ali1 after 3-day Pretreatment with Oxo-C14-HSL and Additional Challenge with 100 nM Flg22 for 2 h
Gene ID	log FC	p value	Locus	Locus Identifier	Other names	Annotation	Biological function
XLOC_019963	-1.0036	5e-05	NC_003074.8:6254369-6258426	AT3G18250		Putative membrane lipoprotein
XLOC_014647	-1.00935	0.0002	NC_003071.7:16012534-16014991	AT2G38240	JAO4	One of 4 paralogs encoding a 2-oxoglutarate/Fe(II)-dependent oxygenases that hydroxylates JA to 12-OH-JA.	involved in regulation of jasmonic acid mediated signaling pathway
XLOC_018169	-1.0229	0.0005	NC_003074.8:19051828-19053259	AT3G51325		RING/U-box superfamily protein
XLOC_022092	-1.03021	0.0001	NC_003074.8:21095599-21097481	AT3G57010		Calcium-dependent phosphotriesterase superfamily protein	involved in biosynthetic process
XLOC_029166	-1.05541	5e-05	NC_003076.8:6802281-6803655	AT5G20150	SPX1	Expression is upregulated in the shoot of cax1/cax3 mutant. Additionally, its expression is responsive to both phosphate (Pi) and phosphite (Phi) in both roots and shoots.	involved in cellular response to hypoxia, cellular response to phosphate starvation, positive regulation of cellular response to phosphate starvation
XLOC_028341	-1.06227	0.00055	NC_003076.8:1594684-1597042	AT5G05390	LAC12	putative laccase, a member of laccase family of genes
XLOC_031484	-1.08225	0.0002	NC_003076.8:23100515-23105228	AT5G57090	EIR1	Encodes an auxin efflux carrier that is similar to bacterial membrane transporters.	involved in auxin efflux, auxin homeostasis, auxin polar transport, positive gravitropism, response to auxin, response to ethylene, response to glucose, response to hypoxia, transmembrane transport
XLOC_015002	-1.10275	5e-05	NC_003071.7:18087811-18089371	AT2G43610		Chitinase family protein	involved in cell wall macromolecule catabolic process
XLOC_026836	-1.11221	0.00085	NC_003075.7:10729965-10731808	AT4G19720		Glycosyl hydrolase family protein with chitinase insertion domain-containing protein	involved in carbohydrate metabolic process, chitin catabolic process
XLOC_029288	-1.13557	5e-05	NC_003076.8:7718117-7721866	AT5G23020	IMS2	encodes a methylthioalkylmalate synthase involved in the biosynthesis of aliphatic glucosinolates	involved in glucosinolate biosynthetic process, leucine biosynthetic process
XLOC_011645	-1.13959	5e-05	NC_003071.7:16079678-16081671	AT2G38390		Peroxidase superfamily protein	involved in response to oxidative stress
XLOC_008334	-1.13994	5e-05	NC_003070.9:24706511-24709996	AT1G66280	BGLU22	Glycosyl hydrolase superfamily protein	involved in carbohydrate metabolic process, cellular response to cold, cellular response to salt stress, glucosinolate catabolic process, response to salt stress
XLOC_028703	-1.16418	5e-05	NC_003076.8:3839315-3842409	AT5G11920	cwINV6	Encodes a protein with fructan exohydrolase (FEH) activity acting on both inulin and levan-type fructans	involved in carbohydrate metabolic process
XLOC_000322	-1.18408	5e-05	NC_003070.9:1709672-1713474	AT1G05700		Leucine-rich repeat transmembrane protein kinase protein	involved in phosphorylation, protein phosphorylation
XLOC_003232	-1.19016	0.0006	NC_003070.9:21136834-21138277	AT1G56430	NAS4	Encodes a protein with nicotianamine synthase activity.	involved in nicotianamine biosynthetic process, phloem transport, pollen development, pollen tube growth
XLOC_011088	-1.19223	5e-05	NC_003071.7:12600913-12602556	AT2G29350	SAG13	Encodes a senescence associated protein required for resistance against fungal pathogens.	involved in aging, defense response to insect, regulation of defense response
XLOC_034253	-1.2087	5e-05	NC_003076.8:15133866-15135169	AT5G37990	CIMT1	SABATH family methyltransferase	involved in methylation
XLOC_035245	-1.22167	5e-05	NC_003076.8:21869773-21871391	AT5G53870	ENODL1	early nodulin-like protein 1
XLOC_025164	-1.23044	5e-05	NC_003075.7:17583991-17586442	AT4G37400	CYP81F3	member of CYP81F	involved in indole glucosinolate metabolic process
XLOC_024008	-1.23656	5e-05	NC_003075.7:10372657-10373895	AT4G18940		RNA ligase/cyclic nucleotide phosphodiesterase family protein	involved in cyclic nucleotide metabolic process
XLOC_031425	-1.23966	0.001	NC_003076.8:22808640-22810747	AT5G56320	EXPA14	member of Alpha-Expansin Gene Family	involved in lateral root formation, plant-type cell wall loosening, plant-type cell wall organization, unidimensional cell growth
XLOC_029488	-1.24671	5e-05	NC_003076.8:9200270-9202461	AT5G26260		TRAF-like family protein
XLOC_014185	-1.27748	5e-05	NC_003071.7:13099485-13101371	AT2G30750	CYP71A12	putative cytochrome P450	involved in induced systemic resistance, response to bacterium
XLOC_027164	-1.29643	5e-05	NC_003075.7:12884299-12887011	AT4G25100	FSD1	Fe Superoxide Dismutase 1	involved in circadian rhythm, removal of superoxide radicals, response to cadmium ion, response to copper ion, response to light intensity, response to oxidative stress, response to ozone
XLOC_006242	-1.30246	5e-05	NC_003070.9:9138603-9140439	AT1G26410	ATBBE6	FAD-binding Berberine family protein	involved in cellular response to hypoxia
XLOC_003646	-1.31426	0.0007	NC_003070.9:23579895-23580702	AT1G63590		Receptor-like protein kinase-related family protein
XLOC_000462	-1.32138	5e-05	NC_003070.9:2524022-2526322	AT1G08090	NRT2:1	High-affinity nitrate transporter. Up-regulated by nitrate. Functions as a repressor of lateral root initiation independently of nitrate uptake.	involved in cellular response to nitrate, lateral root development, nitrate transport, response to nitrate, transmembrane transport
XLOC_003678	-1.32686	5e-05	NC_003070.9:23813942-23814839	AT1G64160	DIR5	Encodes a dirigent protein involved in the synthesis of (-)pinoresinol	involved in (-)-pinoresinol biosynthetic process
XLOC_016176	-1.33527	5e-05	NC_003074.8:5562399-5564574	AT3G16390	NSP3	Encodes a nitrile-specifier protein NSP3.	involved in glucosinolate catabolic process, nitrile biosynthetic process
XLOC_031988	-1.34316	5e-05	NC_003076.8:26266179-26269763	AT5G65690	PCK2	Encodes a putative phosphoenolpyruvate carboxykinase (ATP-dependent).	involved in gluconeogenesis
XLOC_001411	-1.3548	5e-05	NC_003070.9:8388296-8391623	AT1G23720	EXT15	Proline-rich extensin-like family protein	involved in plant-type cell wall organization
XLOC_004890	-1.44792	0.0002	NC_003070.9:967469-970334	AT1G03840	MGP	nuclear-localized putative transcription factor with three zinc finger domains	involved in asymmetric cell division, positive regulation of gibberellic acid mediated signaling pathway, positive regulation of transcription, DNA-templated, protein localization to nucleus, regulation of meristem growth, regulation of transcription, DNA-templated, root development
XLOC_034227	-1.49146	5e-05	NC_003076.8:14973352-14976229	AT5G37690		SGNH hydrolase-type esterase superfamily protein
XLOC_016520	-1.49336	0.00045	NC_003074.8:7521905-7522607	AT3G00390		novel transcribed region
XLOC_016656	-1.5022	0.00095	NC_003074.8:8279270-8280912	AT3G23190		HR-like lesion-inducing protein-like protein
XLOC_016088	-1.52667	0.0008	NC_003074.8:5133443-5136032	AT3G15240		Serine/threonine-protein kinase WNK (With No Lysine)-like protein
XLOC_034425	-1.53515	5e-05	NC_003076.8:16251317-16252434	AT5G40590		Cysteine/Histidine-rich C1 domain family protein
XLOC_022200	-1.55832	0.00025	NC_003074.8:21648560-21650347	AT3G58550	LTPG22	Bifunctional inhibitor/lipid-transfer protein/seed storage 2S albumin superfamily protein
XLOC_023741	-1.56083	5e-05	NC_003075.7:8646149-8647252	AT4G15160	PAC2	storage/lipid transfer protein (LTP) family protein
XLOC_020638	-1.59776	5e-05	NC_003074.8:10700561-10704018	AT3G28550	EXT16	Proline-rich extensin-like family protein	involved in plant-type cell wall organization
XLOC_000155	-1.60526	0.00015	NC_003070.9:618060-620502	AT1G02810		Plant invertase/pectin methylesterase inhibitor superfamily	involved in cell wall modification, pectin catabolic process
XLOC_015330	-1.60945	5e-05	NC_003074.8:418356-419323	AT3G02240	RGF7	Encodes a root meristem growth factor	involved in cell differentiation, positive regulation of cell population proliferation
XLOC_002545	-1.61401	0.00035	NC_003070.9:16739191-16741652	AT1G44050		Cysteine/Histidine-rich C1 domain family protein	involved in intracellular signal transduction
XLOC_021946	-1.67378	5e-05	NC_003074.8:20200572-20203919	AT3G54580	EXT17	Proline-rich extensin-like family protein	involved in plant-type cell wall organization
XLOC_010699	-1.7649	0.00025	NC_003071.7:9810524-9812662	AT2G23050	NPY4	A member of the NPY gene family	involved in auxin-mediated organogenesis
XLOC_028731	-1.79121	0.00055	NC_003076.8:4087688-4089146	AT5G12940		Leucine-rich repeat (LRR) family protein	involved in signal transduction
XLOC_031573	-1.79679	0.0011	NC_003076.8:23728587-23730142	AT5G58750	PRISE	Putative PRISE (progesterone 5β-reductase and/or iridoid synthase-like 1,4-enone reductases)
XLOC_027431	-1.82154	0.0002	NC_003075.7:14540877-14542565	AT4G29690		Alkaline-phosphatase-like family protein
XLOC_014883	-1.85299	5e-05	NC_003071.7:17436442-17438168	AT2G41800	TEB	Encodes a DUF642 cell wall protein that is highly induced during the M/G1 phases of the cell cycle and is involved in hypocotyl cell elongation	involved in negative regulation of unidimensional cell growth, regulation of cell wall pectin metabolic process
XLOC_023266	-1.87379	5e-05	NC_003075.7:5604104-5611215	AT4G08780		Peroxidase superfamily protein	involved in response to oxidative stress
XLOC_030958	-1.89633	5e-05	NC_003076.8:19839662-19843859	AT5G48940	RGI2	RGFR2 is a leucine-­rich repeat receptor kinase that, together with RGFR1 and RGFR3, binds ROOT GROWTH FACTORS and is required for establishing the gradient of PLETHORA1 and PLETHORA2 essential for proper root growth and development.	involved in protein phosphorylation, regulation of root meristem growth, root meristem growth
XLOC_008333	-1.9275	5e-05	NC_003070.9:24699867-24703166	AT1G66270	BGLU21	encodes a beta-glucosidase that has a high level of activity against the naturally occuring secondary metabolite scopolin	involved in carbohydrate metabolic process, cellular response to cold, cellular response to phosphate starvation, cellular response to salt stress, coumarin metabolic process, glucosinolate catabolic process, response to osmotic stress, response to salt stress
XLOC_004279	-1.92982	5e-05	NC_003070.9:27681357-27683173	AT1G73620		Pathogenesis-related thaumatin superfamily protein	involved in defense response
XLOC_021696	-1.97727	0.0005	NC_003074.8:18779550-18780514	AT3G50610	CEP9	DNA-directed RNA polymerase II subunit RPB1-like protein	involved in cellular response to nitrogen starvation, nitrate import, regulation of lateral root development, regulation of leaf morphogenesis, regulation of root development, response to ammonium ion, response to auxin, response to nitrogen compound, response to osmotic stress, response to potassium ion, root development
XLOC_013877	-2.0469	5e-05	NC_003071.7:11077437-11079968	AT2G25980		Mannose-binding lectin superfamily protein
XLOC_000353	-2.16547	0.0004	NC_003070.9:1843462-1846311	AT4G29140	ADS1	Encodes Activated Disease Susceptibility 1 (ADS1), a putative MATE (multidrug and toxic compound extrusion) transport protein that negatively regulates plant disease resistance.	involved in auxin homeostasis, negative regulation of defense response, regulation of organ growth, root morphogenesis, transmembrane transport
XLOC_032825	-2.18643	0.0004	NC_003076.8:4482127-4483247	AT5G13910	LEP	Encodes a member of the ERF (ethylene response factor) subfamily B-1 of ERF/AP2 transcription factor family	involved in positive regulation of seed germination, regulation of transcription, DNA-templated, response to gibberellin
XLOC_030904	-2.29872	5e-05	NC_003076.8:19481896-19483527	AT5G48070	XTH20	putative xyloglucan endotransglycosylase/hydrolase, expressed primarily in the stele of mature non-elongating regions	involved in cell wall biogenesis, cellular response to auxin stimulus, xyloglucan metabolic process
XLOC_019215	-2.3093	5e-05	NC_003074.8:1757439-1758807	AT3G05890	RCI2B	Low temperature and salt responsive protein family	involved in response to cold
XLOC_002818	-2.51753	0.0004	NC_003070.9:18458525-18459969	AT1G49860	GSTF14	Encodes glutathione transferase	involved in toxin catabolic process
XLOC_028114	-2.58231	5e-05	NC_003076.8:337127-337914	AT5G01870		Predicted to encode a PR protein	involved in lipid transport
XLOC_035638	-2.5891	5e-05	NC_003076.8:24333906-24335858	AT5G60530		late embryogenesis abundant protein-related / LEA protein-like protein
XLOC_018363	-2.61022	5e-05	NC_003074.8:20206127-20208783	AT3G54590	HRGP1	Encodes a hydroxyproline-rich glycoprotein	involved in plant-type cell wall organization
XLOC_014884	-2.62731	0.00065	NC_003071.7:17439262-17441416	AT2G41810		imidazolonepropionase
XLOC_019014	-2.91187	0.0004	NC_003074.8:637920-639242	AT3G02885	GASA5	GASA5, is involved in the regulation of seedling thermotolerance	involved in heat acclimation, response to heat, response to salicylic acid
XLOC_016199	-2.95944	5e-05	NC_003074.8:5681379-5682362	AT3G16670		Pollen Ole e 1 allergen and extensin family protein	involved in response to oxidative stress
